# Comparative analysis of clonal evolution among patients with right-sided colon cancer, left-sided colon cancer and rectal cancer

**DOI:** 10.1101/2020.07.01.181586

**Authors:** Santasree Banerjee, Xianxiang Zhang, Shan Kuang, Jigang Wang, Lei Li, Guangyi Fan, Yonglun Luo, Shuai Sun, Peng Han, Qingyao Wu, Shujian Yang, Xiaobin Ji, Yong Li, Li Deng, Xiaofen Tian, Zhiwei Wang, Yue Zhang, Kui Wu, Shida Zhu, Lars Bolund, Huanming Yang, Xun Xu, Junnian Liu, Yun Lu, Xin Liu

**Author notes:** Correspondence Xin Liu, BGI-Qingdao, BGI-Shenzhen, Qingdao, 266555, China., Yun Lu, Department of Gastroenterology, General Surgery Center, The Affiliated Hospital of Qingdao University, Qingdao, 266555, China., Junnian Liu, BGI-Qingdao, BGI-Shenzhen, Qingdao, 266555, China. These authors contributed equally to this study (Santasree Banerjee, Xianxiang Zhang, Shan Kuang, Jigang Wang, Lei Li).

## Abstract

**Background:** Tumor multi-region sequencing reveals intratumor heterogeneity (ITH) and clonal evolution which play a key role in progression and metastases of the tumor. However, large-scale high depths multiregional sequencing of colorectal cancer (CRC) has not been well studied. In addition, the comparative analysis among right-sided colon cancer (RCC), left-sided colon cancer (LCC) and rectal cancer (RC) patients as well as the study of lymph node metastasis (LN) with extranodal tumor deposits (ENTD) from evolutionary perspective remain unknown.

**Results:** In this prospective study, we recruited different stages of 68 CRC patients with RCC (18), LCC (20) and RC (30). We performed high-depth whole exome sequencing (WES) of 206 tumor regions including 176 primary tumors, 19 LN and 11 ENTD samples. Our results showed ITH with a Darwinian pattern of evolution. We identified that the evolution pattern of LCC and RC was more complex and divergent than RCC, suggesting the evolutionary diversity in the initiation and progression of LCC and RC. Genetic and evolutionary evidences found that both LN and ENTD were of polyclonal in origin. Moreover, ENTD was a distinct entity from LN and evolved later.

**Conclusions:** In conclusion, our study showed the Darwinian pattern of evolution with differences in clonal evolution between RCC with LCC and RC.
