## Supplementary material for "Comparative analysis of clonal evolution among patients with right-sided colon cancer, left-sided colon cancer and rectal cancer": Suppleentary Table S1

### Sheet: Table S1
Table S1 Clinical and pathological characteristics of 68 CRC patients.
Patient	Age	Gender	Tumor location	pTNM	Stage	Histology	Tumor size (mm)	Tumor form	HER2	Ki-67+	MSI status	Vascular invasion	Perineural invasion	Adjuvant therapy before surgery
CRC01	68	Female	ileocecal valve	pT3N2aM1a	IVA	Tubular adenocarcinoma	20	ulcerative	2+	0.4	MSS	no	yes	Yes
CRC02	47	Female	ascending	pT3N0M0	IIA	Tubular adenocarcinoma	55	ulcerative	0	0.8	MSS	no	no	No
CRC03	75	Female	ascending	pT3N1bM0	IIIB	Tubular adenocarcinoma	75	ulcerative	0	0.8	MSS	yes	no	No
CRC04	52	Female	ascending	pT3N0M0	IIA	Tubular adenocarcinoma	55	ulcerative	1+	0.8	MSI	no	no	No
CRC05	63	Female	ascending	pT3N0M0	IIA	Mucinous adenocarcinoma	100	fungating	0	0.7	MSI	no	no	No
CRC06	60	Female	ascending	pT3N1bM1a	IVA	Tubular adenocarcinoma	70	ulcerative	0	0.9	MSS	no	yes	No
CRC07	36	Female	ascending	pT3N1bM0	IIIB	Tubular adenocarcinoma	55	ulcerative	1+	0.7	MSS	yes	yes	No
CRC08	58	Male	ascending	pT3N0M0	IIA	Tubular adenocarcinoma	40	ulcerative	1+	0.9	MSS	no	no	No
CRC09	72	Male	ascending	pT3N0M0	IIA	Mucinous adenocarcinoma	55	fungating	2+	0.7	MSS	no	no	No
CRC10	59	Female	ascending	pT3N1bM0	IIIB	Tubular adenocarcinoma	60	ulcerative	1+	0.7	MSS	no	yes	No
CRC11	59	Male	ascending	pT3N2bM0	IIIC	Tubular adenocarcinoma	65	ulcerative	2+	0.9	MSS	yes	no	No
CRC12	46	Male	ascending	pT3N2aM0	IIIB	Mucinous adenocarcinoma	78	ulcerative	0	0.8	MSS	yes	no	No
CRC13	56	Male	ascending	pT3N1aM0	IIIB	Tubular adenocarcinoma	55	ulcerative	1+	0.9	MSS	no	no	No
CRC14	53	Male	ascending	pT3N1bM0	IIIB	Tubular adenocarcinoma	70	ulcerative	2+	0.5	MSS	no	yes	No
CRC15	44	Female	ascending	pT3N1bM0	IIIB	Mucinous adenocarcinoma	70	ulcerative	1+	0.8	MSI	no	no	No
CRC16	76	Female	ascending	pT2N0M0	I	Mucinous adenocarcinoma	90	fungating	1+	0.8	MSS	no	no	No
CRC17	49	Female	ascending	pT3N0M0	IIA	Mucinous adenocarcinoma	100	fungating	0	0.8	MSI	no	yes	No
CRC18	71	Male	ascending	pT3N1aM0	IIIB	Mucinous adenocarcinoma	30	ulcerative	1+	0.6	MSS	yes	yes	No
CRC19	78	Female	decending	pT3N1bM0	IIIB	Tubular adenocarcinoma	60	ulcerative	0	0.8	MSS	no	no	No
CRC20	61	Male	sigmoid	pT3N0M0	IIA	Tubular adenocarcinoma	75	ulcerative	1+	0.9	MSS	no	yes	No
CRC21	57	Male	sigmoid	pT4aN1bM0	IIIB	Mucinous adenocarcinoma	55	fungating	2+	0.7	MSS	no	no	No
CRC22	64	Male	sigmoid	pT3N0M0	IIA	Tubular adenocarcinoma	28	ulcerative	2+	0.8	MSS	no	no	No
CRC23	55	Female	sigmoid	pT3N0M0	IIA	Tubular adenocarcinoma	48	fungating	0	0.8	MSS	no	yes	No
CRC24	64	Female	sigmoid	pT4bN0M0	IIC	Tubular adenocarcinoma	70	ulcerative	1+	0.9	MSS	no	no	No
CRC25	69	Female	sigmoid	pT3N2aM0	IIIB	Tubular adenocarcinoma	60	ulcerative	0	0.8	MSS	yes	no	No
CRC26	55	Male	sigmoid	pT3N1bM0	IIIB	Tubular adenocarcinoma	50	ulcerative	1+	0.7	MSS	no	no	No
CRC27	57	Male	sigmoid	pT3N0M0	IIA	Tubular adenocarcinoma	40	ulcerative	1+	0.7	MSS	no	yes	No
CRC28	67	Male	sigmoid	pT3N2aM0	IIIB	Tubular adenocarcinoma	95	ulcerative	0	0.7	MSS	no	no	No
CRC29	67	Male	sigmoid	pT4aN2bM0	IIIC	Tubular adenocarcinoma	55	ulcerative	1+	0.6	MSS	yes	yes	No
CRC30	48	Female	sigmoid	pT3N0M0	IIA	Tubular adenocarcinoma	70	ulcerative	1+	0.7	MSS	no	no	No
CRC31	70	Male	sigmoid	pT3N0M0	IIA	Tubular adenocarcinoma	60	fungating	1+	0.8	MSS	no	no	No
CRC32	66	Male	sigmoid	pT3N0M0	IIA	Tubular adenocarcinoma	40	ulcerative	1+	0.9	MSS	no	no	No
CRC33	64	Female	sigmoid	pT3N2bM0	IIIC	Tubular adenocarcinoma	50	ulcerative	2+	0.8	MSS	no	no	No
CRC34	82	Female	sigmoid	pT3N1cM0	IIIB	Tubular adenocarcinoma	35	ulcerative	1+	0.8	MSS	no	no	No
CRC35	71	Male	sigmoid	pT3N0M0	IIA	Tubular adenocarcinoma	65	fungating	0	0.9	MSS	yes	no	No
CRC36	75	Male	sigmoid	pT3N0M0	IIA	Tubular adenocarcinoma	45	ulcerative	0	0.8	MSS	no	yes	No
CRC37	52	Female	sigmoid	pT3N0M0	IIA	Tubular adenocarcinoma	40	fungating	0	0.7	MSS	no	yes	No
CRC38	78	Female	sigmoid	pT3N0M0	IIA	Tubular adenocarcinoma	57	ulcerative	2+	0.8	MSS	no	yes	No
CRC39	69	Male	rectum	pT3N0M0	IIA	Tubular adenocarcinoma	50	ulcerative	1+	0.8	MSS	no	no	No
CRC40	54	Male	rectum	pT2N0M0	I	Tubular adenocarcinoma	50	fungating	1+	0.9	MSS	no	no	No
CRC41	65	Female	rectum	pT2N0M0	I	Tubular adenocarcinoma	40	fungating	2+	0.9	MSS	yes	yes	No
CRC42	56	Male	rectum	pT3N0M0	IIA	Tubular adenocarcinoma	25	ulcerative	2+	0.8	MSS	no	yes	No
CRC43	74	Female	rectum	pT3N1aM0	IIIB	Mucinous adenocarcinoma	60	ulcerative	1+	0.7	MSS	no	no	No
CRC44	77	Female	rectum	pT2N0M0	I	Tubular adenocarcinoma	50	fungating	2+	0.9	MSS	no	no	No
CRC45	54	Male	rectum	pT3N1aM0	IIIB	Tubular adenocarcinoma	37	ulcerative	1+	0.5	MSS	no	no	No
CRC46	69	Male	rectum	pT3N1aM0	IIIB	Tubular adenocarcinoma	40	ulcerative	1+	0.75	MSS	no	no	No
CRC47	64	Male	rectum	pT3N0M0	IIA	Tubular adenocarcinoma	30	fungating	0	0.6	MSS	no	yes	No
CRC48	72	Male	rectum	pT3N1bM0	IIIB	Tubular adenocarcinoma	30	ulcerative	0	0.7	MSS	yes	yes	No
CRC49	59	Male	rectum	pT2N0M0	I	Tubular adenocarcinoma	35	fungating	0	0.85	MSS	no	no	No
CRC50	55	Male	rectum	pT2N0M0	I	Tubular adenocarcinoma	65	fungating	1+	0.9	MSS	no	no	No
CRC51	61	Female	rectum	pT2N1cM0	IIIA	Tubular adenocarcinoma	45	ulcerative	0	0.9	MSS	yes	yes	No
CRC52	61	Male	rectum	pT3N1cM0	IIIB	Tubular adenocarcinoma	23	ulcerative	0	0.7	MSS	no	no	No
CRC53	42	Female	rectum	pT3N0M0	IIA	Tubular adenocarcinoma	50	ulcerative	0	0.6	MSS	no	no	No
CRC54	65	Male	rectum	pT3N1bM0	IIIB	Tubular adenocarcinoma	32	fungating	0	0.6	MSS	no	yes	No
CRC55	63	Female	rectum	pT3N1aM0	IIIB	Tubular adenocarcinoma	60	ulcerative	1+	0.6	MSS	no	yes	No
CRC56	70	Female	rectum	pT3N0M0	IIA	Tubular adenocarcinoma	42	fungating	1+	0.7	MSS	no	no	No
CRC57	46	Female	rectum	pT1N0M0	I	Tubular adenocarcinoma	30	fungating	1+	0.9	MSS	no	no	No
CRC58	64	Male	rectum	pT2N0M0	I	Tubular adenocarcinoma	40	ulcerative	0	0.7	MSS	no	no	No
CRC59	50	Female	rectum	pT3N1aM0	IIIB	Tubular adenocarcinoma	40	ulcerative	1+	0.7	MSS	no	no	No
CRC60	66	Male	rectum	pT3N1aM0	IIIB	Tubular adenocarcinoma	34	ulcerative	1+	0.3	MSS	no	yes	No
CRC61	71	Female	rectum	pT2N0M0	I	Tubular adenocarcinoma	45	fungating	0	0.8	MSS	no	no	No
CRC62	55	Male	rectum	pT3N1aM0	IIIB	Tubular adenocarcinoma	50	ulcerative	0	0.7	MSS	no	no	No
CRC63	71	Male	rectum	pT3N0M0	IIA	Tubular adenocarcinoma	55	ulcerative	1+	0.7	MSS	no	yes	No
CRC64	55	Male	rectum	pT3N2aM0	IIIB	Tubular adenocarcinoma	55	ulcerative	1+	0.7	MSS	no	yes	No
CRC65	71	Female	rectum	pT2N0M0	I	Tubular adenocarcinoma	35	fungating	1+	0.6	MSS	no	yes	No
CRC66	54	Male	rectum	pT3N0M0	IIA	Tubular adenocarcinoma	75	ulcerative	1+	0.9	MSS	no	yes	No
CRC67	56	Male	rectum	pT3N1aM0	IIIB	Tubular adenocarcinoma	55	ulcerative	0	0.5	MSS	no	no	No
CRC68	58	Male	rectum	pT2N0M0	I	Tubular adenocarcinoma	55	fungating	0	0.7	MSS	no	no	No
